# Meta-analyses of the NEPTUNE dataset related to high and low risk FSGS and cellular APOL1 models identifies Calcium signalling, mTOR signaling and inflammation-associated pathways as operative in APOL1-mediated kidney disease

**DOI:** 10.64898/2026.07.30.741742

**Authors:** Wasco Wruck, Chantelle Thimm, Tama Amin, Maria-Darline Somoano Sanchez, Sejla Pulo, James Adjaye

## Abstract

**Background:** The variants G1 and G2 within the APOL1 gene confer a higher risk of APOL1-mediated kidney disease (AMKD) whilst associated with an evolutionary advantage against trypanosome-mediated sleeping sickness.

**Methods:** In this study, we analysed transcriptome data of kidney biopsies from FSGS patients with the APOL1 high-risk (HR) and low-risk (LR) variants and compared it to cellular models based on patient-specific podocytes, HEK cells with engineered over-expressing HR variants and HR variant single-cell-RNA-seq data from kidney organoids.

**Results:** We identified a signature of up- and down-regulated genes between biopsies from FSGS patients with APOL1 HR and LR variants. The up-regulated genes are functionally annotated to be associated with Calcium and mTOR signaling, whilst the down-regulated genes with inflammatory and immune response pathways. These pathways were confirmed by comparing with cellular models. Analysis of small molecules reverting the IFN-γ stimulated gene expression to the non-stimulated gene expression in genome-edited APOL-G1 kidney organoids revealed several putative candidates such as the mTOR inhibitor AZD-2014.

**Conclusion:** We have unveiled a signature of up- and down-regulated genes between APOL1 HR and LR kidney biopsies which could be assigned as associated with Calcium and mTOR signaling and down-regulated immune response.
