## Supplementary Table S1 for "Meta-analyses of the NEPTUNE dataset related to high and low risk FSGS and cellular APOL1 models identifies Calcium signalling, mTOR signaling and inflammation-associated pathways as operative in APOL1-mediated kidney disease"

### Sheet: Tabelle1
In vitro cellular models for APOL1 mediated kidney disease							Hinweise
Cell type	Name	Genotype	Generation of cell line	DOI	Scientific output	embedded link to the papers for easy access	DOI -->Author verlinken: copy link von google, dann auf jeweiliges Author Fenster (hier), dann Strg+K (Mac:Cmd+K), dann paste + OK
Immortal
HEK293T			APOL1 plasmid containing all APOL1 isoforms	10.1152/ajpcell.00384.2014	Exon 4 determines APOL1 cytotoxicity	Khatua et al., 2015	Zeilenumbruch/Absatz WITHIN Fenster mit alt+enter
	G0 DC2.13, G1 DC3.25, and G2 DC4.44	Overexpressing the APOL1 genotypes G0/G1/G2		doi.org/10.1038/s41467-024-55408-2	Testing Inaxiplin as an potenitial APOl1 channel inhibitor in vitro and in vivo.	Zimmerman et al., 2025
primary and HEK T-Rex 293	1. primary human podocytes (Celprogen) 2. APOL1-G0-T-Rex-293, APOL1-G1-T-Rex-293, and APOL1-G2-T-Rex-293	G1/G1 + G2/G2	stable cell lines expressing different APOL1 variants using tetracycline-inducible system;transfecting these cells with contructs encoding FLAG-tagged versions of APOL1 variants	10.1073/pnas.1820414116	1. APOL1 in G0, is mostly localised in lipid droplets (LDs), whereas the risk variants G1 and G2 reside mainly in the endoplasmic reticulum (ER). This influences cellular toxicity, with ER retention of the risk variants contributing to cell damage. 2. LD recruitment of the risk variants can allow for protection against cell toxicity and autophagic flux impairment.	Chun et al., 2019
HK-2	Immortalized human proximal renal tubule epithelial cell line HK-2	not known	expressing APOL1 on their own	doi.org/10.1186/s13046-023-02940-6	1. RNA-seq data revealed that HIF2α can regulate APOL1 and lncRNA LINC02609 expression. We also found that HIF-2α can bind to the promoter of APOL1 and lncRNA LINC02609 and transcriptionally regulate their expression directly. 2. We also showed that high APOL1 expression correlated with worse clinical outcomes, and knockdown of APOL1 inhibited tumor cell lipid droplet formation, proliferation, me…	Xiao et al., 2026
HUVECs	HUVEC carrying zero risk variant (OVR); HUVEC carrying two high risk variant (2RV); HUVEC carrying one high risk (1HR)	G0/G0 + G1/G1 + G2/G2	HUVECs were obtained from healthy pregnant women from a single center labor and delivery ward. Participants provided written informed consent for fetal umbilical cord collection. Inclusion criteria were: African ancestry (concordant partner), and age >18 years.	10.3389/fgene.2022.769936	Untreated HUVECs were compared to IFNɣ-exposed; and APOL1 expression, mitochondrial function, lysosome integrity, and autophagic flux were measured. IFNɣ increased median APOL1 expression across all genotypes 22.1 (8.3 to 29.8) fold (p=0.02). Compared to zero risk variant-carrying HUVECs (0RV), HUVECs carrying 2 risk variant copies (2RV) showed both depressed baseline and maximum mitochondrial ox…	Blazer et al., 2022
Immortalized	UM30-OSN	G0/G1	partially reprogrammed with episomal plasmids containing the Yamanaka factors	10.1186/s13287-025-04710-x	UM30-OSN cells represent a valuable additional model for investigating kidney-associated diseases such the contribution of APOL1 high-risk variants to kidney injury and fibrosis.	Thimm et al., 2025
Immortalized	human immortal (AB 8/13) podocyte cell line	not known	Immortalization by Temperature-sensitive SV-40-T gene: 3x FLAG-tagged (FLAG-tagged) expression con- structs encoding B1, B2 and B3 isoforms	10.1186/s12882-020-01995-3	1. Confirmed mRNA splice varaints in the kidney and those who contribute to kidney disease via TA-cloning. Six mRNA variants found: V1 (A), V3 (A), V2–1 (B1) and V4 (C);APOL1 isoform APOL1-B3 regulates inflammory signaling 2. APOL1-B3, both wild- type (G0) and renal risk variant (G2), enhanced the early events of IL-1 receptor signaling, the phosphorylation of MAPK and ERK in APOL1-B3-HeLa cells.	Wakashin et al., 2020
immortalised	conditionally immortalised human podocyte cell lines derived from urine	G1/G1 + G2/G2 + G1/G2	immortalised using a temperature-sensitive SV40-hTERT viral system	10.3390/cells10081914	1. APOL1 induced through polyinosinic-polycytidylic acid (poly(I:C)) 2. poly(I:C) exposure caused podocyte detachment, decline in cell viabiltiy and increased apoptosis rate in a genotype independent manner upregulation of CD2AP, alteration of cytoskeleton, reduction of autophagic flux and increased permeability in an in vitro model under continuous perfusion. 3.G2/G2 podocyte showed altered feat…	Ekulu et al., 2021
immortalised and primary	1. primary glomerular endothelial cells (GECs) 2. primary proximal tubule cells (PTCs) 3. primary podocytes 4. immortalised human podocyte cell line (Podo line) 5. immortalised human mesangial cell line (HMC line) 6. immortalised human proximal tubule cell line (PTC line) 7. conditionally immortalised human glomerular endothelial cell line (GEC line) 8. control cell lines (HEK293, HepG2 cells)	not known	1. primary cells were directly extracted from human kidneys 2. (conditonally) immortalised cell lines: retrovirally infected with temperature sensitive SV40T antigen + human telomerase	10.1681/ASN.2013091017	1. in human kidney, APOL1 is dervied from both endogenous synthesis and extracellular sources, which also include protein uptake 2. podocytes show higher levels of APOL1 protein in kidney tissues due to both local synthesis and uptake from circulation or glomerular filtrate 3. in vitro, exogenous APOl1 can actively be taken up by podocytes, which suggest that circulating APOl1 may contribute to i…	Ma et al., 2015
iPSC
IPSCs and primary	1. IPSC-derived ECs (iECs) 2. primary human glomerular ECs (HGECs)	G0/G0 + G1/G1 + G2/G2	iPSC lines were genetically modified to stably integrate a doxycycline-inducible APOL1 expression cassette at the AAVS1 locus, including coding sequences for G0, G1, G2, and then differentiated into endothelial cells expressing key EC markers (VE-cadherin, PECAM1). HGECs were primary human glomerular endothelial cells obtained commercially or from primary culture and electroporated with APOL1-enc…	10.1016/j.isci.2023.106830	1. APOL1 high-risk variants (G1, G2) induce endothelial activation, marked by increased ICAM1 and reduced PECAM1 expression in iPSC-derived and primary glomerular endothelial cells. 2.Endothelial activation is cell-autonomous, leading to enhanced monocyte adhesion independent of external inflammatory stimuli. 3. APOL1 expression drives endothelial dysfunction beyond the glomerulus, supporting a r…	Carracedo et al., 2023
iPSCs	1. iPSCs derived from patients with G1/G1 and G2/G2 genotype respectively	G1/G1 + G2/G2		10.1016/j.stemcr.2025.102650	1. single-cell transcriptomic analysis and immunofluorescence images showed upregulation of APOL1 in podocytes after interferon-gamma treatment 2. significant reduction was seen in oxidative phosphorylation and TCA (tricarboxylic acid) cycle activity; glycolysis and hypoxia signaling in risk variants podocytes were upregulated 3. the isolated risk variant glomeruli showed no increase in respirati…	Hong et al., 2025
3D organoid
kidney organoids	1.WTC11 iPSCs 2 hiPSC GFP-Tubulin 3. 1016SevA iPSCs 4. UM77-2 hESCs 5. iPSC line BXS0114 6. iPSC line BYS0110 7. Primary human adult kidney endothelial cells (AKECs) HUVECs	This study also does not address differences in response to IFN-γ depending on APOL1 genotype		10.1016/j.celrep.2024.114310	1. exposure to IFN-gamma degrades endothelial networks in kidney organoids 2. APOL1 and pyroptosis -associated genes were upregulated but not apoptosis related genes 3. endothelial networks were rescued when JAK/STAT signaling or pan-caspase were inhibited 4. patients with accelerated renal failure had upregulated IFN and pyroptosis genes	Juliar et al., 2024
iPSCs (kidney organoids)	Patient-derived iPSCs (kidney organoids)	G1/G1 + G2/G2	Sendai virus reprogramming using skin biopsies of patients were used to generate iPSC-lines Organoid and podocyte differentiation were carried out using protocol by Murphy et al., 2019, 2023; Rauch et al., 2018	10.1016/j.stemcr.2025.102650	1. APOL1-associated kidney model was established from G1 and G2 patients using iPSC-organoids 2. APOL genetic risk variants affect population of podocyte 3. analysis show metabolic reprogramming in risk variant podocytes as well as decline in functional and structural mitochondrial function	Song et al., 2025
