## Supplementary Table S2 for "Meta-analyses of the NEPTUNE dataset related to high and low risk FSGS and cellular APOL1 models identifies Calcium signalling, mTOR signaling and inflammation-associated pathways as operative in APOL1-mediated kidney disease"

### Sheet: Tabelle1
Accession	Title	Source name	Tissue	Compartment	Histopath	Apol1 risk status	Patient age
GSM1664146	B2_GlomAffyAnnot_FSGS_19	Kidney Biopsy from NEPTUNE subject	kidney	glomerulus	FSGS	Low-Risk	56
GSM1664147	B2_GlomAffyAnnot_Other_41	Kidney Biopsy from NEPTUNE subject	kidney	glomerulus	FSGS	Low-Risk	15
GSM1664150	B2_GlomAffyAnnot_FSGS_20	Kidney Biopsy from NEPTUNE subject	kidney	glomerulus	FSGS	Low-Risk	58
GSM1664154	B2_GlomAffyAnnot_FSGS_21	Kidney Biopsy from NEPTUNE subject	kidney	glomerulus	FSGS	Low-Risk	33
GSM1664158	B2_GlomAffyAnnot_FSGS_22	Kidney Biopsy from NEPTUNE subject	kidney	glomerulus	FSGS	Low-Risk	7
GSM1664160	B2_GlomAffyAnnot_FSGS_23	Kidney Biopsy from NEPTUNE subject	kidney	glomerulus	FSGS	High-Risk	17
GSM1664168	B2_GlomAffyAnnot_FSGS_24	Kidney Biopsy from NEPTUNE subject	kidney	glomerulus	FSGS	High-Risk	16
GSM1664169	B1_GlomAffyAnnot_FSGS_2	Kidney Biopsy from NEPTUNE subject	kidney	glomerulus	FSGS	High-Risk	29
GSM1664170	B1_GlomAffyAnnot_FSGS_3	Kidney Biopsy from NEPTUNE subject	kidney	glomerulus	FSGS	High-Risk	16
GSM1664172	B2_GlomAffyAnnot_FSGS_25	Kidney Biopsy from NEPTUNE subject	kidney	glomerulus	FSGS	Low-Risk	14
GSM1664175	B2_GlomAffyAnnot_FSGS_26	Kidney Biopsy from NEPTUNE subject	kidney	glomerulus	FSGS	Low-Risk	66
GSM1664180	B1_GlomAffyAnnot_FSGS_4	Kidney Biopsy from NEPTUNE subject	kidney	glomerulus	FSGS	Low-Risk	21
GSM1664181	B2_GlomAffyAnnot_FSGS_27	Kidney Biopsy from NEPTUNE subject	kidney	glomerulus	FSGS	High-Risk	15
GSM1664182	B2_GlomAffyAnnot_FSGS_28	Kidney Biopsy from NEPTUNE subject	kidney	glomerulus	FSGS	High-Risk	17
GSM1664183	B2_GlomAffyAnnot_FSGS_29	Kidney Biopsy from NEPTUNE subject	kidney	glomerulus	FSGS	High-Risk	26
GSM1664185	B1_GlomAffyAnnot_FSGS_5	Kidney Biopsy from NEPTUNE subject	kidney	glomerulus	FSGS	Low-Risk	26
GSM1664187	B2_GlomAffyAnnot_FSGS_30	Kidney Biopsy from NEPTUNE subject	kidney	glomerulus	FSGS	High-Risk	16
GSM1664189	B2_GlomAffyAnnot_FSGS_31	Kidney Biopsy from NEPTUNE subject	kidney	glomerulus	FSGS	High-Risk	26
