## Supplementary Table S3 for "Meta-analyses of the NEPTUNE dataset related to high and low risk FSGS and cellular APOL1 models identifies Calcium signalling, mTOR signaling and inflammation-associated pathways as operative in APOL1-mediated kidney disease"

### Sheet: Tabelle1
down_APOL1_HR_vs_LR	up_APOL1_HR_vs_LR
MIR877	GCNT4
BCL10-AS1	ZMYND12
KDM2B	LLCFC1
FCGR2B	MICA
SNHG14	NUPR1
FBXL14	SEPTIN2
HGF	GPNMB
MUC3A	PMS2P3
IL23A	TNNC1
CD5	SYNDIG1L
ZNF230-DT	LAMA3
HMGB3P1	L3MBTL3
POTEKP	MDC1-AS1
C16orf86	PTHLH
IDUA	GABBR1
ZNF630	CHST6
GRM4	ATP8B1-AS1
DEF6	MIER2
LINC01686	CCDC149
TSPAN10	EPS8L1
SOX21	MMP3
FAM86FP	BAGE2
HOXC12	CFAP53
SIGLEC10-AS1	BRD2
DMBT1L1	CDKL1
EIPR1-IT1	CAB39L
RNA5SP419	PRKAR2B
ZNF692	KIF22
ARHGAP27P2	LINC01546
CCNJL	ZKSCAN4
PMCHL2	TBCK
ACCS	CAPNS1
RPL4	TCEAL7
PPIL2	KDM4A
MPDU1	SLC6A16
TPI1P3	RPS6
OR13C4	SNHG14
RSPO4	ANKRD45
CABP1	H3-3A
ERCC6L2-AS1	GASAL1
FAM95B1	PCDHB10
CHD4	ZNF563
LINC01465	RABL2B
AOC3	MIR4783
GEMIN7-AS1	RNA5SP33
ADGRB3	RNU7-28P
CYP2W1	VAMP4
RNA5SP455	RNU5A-4P
TGFBI	AQP5
KLLN	TMLHE
TIPARP-AS1	EPHA2
RPL9	MICU3
RNA5SP31	MTMR10
KRT27	PEBP4
SEPTIN2	DUS2
LINC00484	PIGT
RGS16	MYOM3-AS1
UBE2G2	ZNF711
IGHG1	TYRP1
ZRANB2-AS1	AKR1E2
C1D	RNA5SP245
SRP19	MIR4778
PAGE3	BHLHA15
MIR4290	SPRYD3
ATP2A1-AS1	ATPSCKMT
FAM238C	METTL13
TICRR	NEK3
KARS1	ZNRF2P1
LGALS9C	ABRAXAS1
RNA5SP209	BMS1P4
PYCARD	TMEM60
ITPK1-AS1	CEP290
EIF4A1	IGLC4
GSTM2	ZNHIT6
FAM180B	TOGARAM1
C18orf32	SLC35E3
NARS1	POTEE
OR11H1	PPIP5K1
DUSP22	DIP2A-IT1
RPL24	ARHGAP11B
COL4A2-AS1	TLCD3B
KLRG1	EGFL6
EGFL7	CLCNKB
DNAJC4	NIPSNAP3B
TSSK2	MIR4772
STC2	RNA5SP212
IER5L	CNTLN
OR4K13	RPS13
FAM72C	PDK3
MAEL	FGF13-AS1
ORAI3	SNX19
CDK9	PAXBP1-AS1
RNA5SP191	MAGEA2
CFAP184	SLC38A10
RPL17	RNU7-13P
PRPF8	CEP112
CYP2A7P1	ECHDC3
NPM1	GPR88
DYRK3-AS1	RNU6-74P
TMEM92	ZNF677
MAP2K4	STARD4
TMPRSS4	SNORD73B
B4GALT4-AS1	YOD1
MIGA2	NPIPB15
RPS11	PIK3C3
IGKV3D-20	PLPP7
UNC93A	RRAGD
IGHA1	IGFL2
CXCL5	DHX16
DPF1	TYMSOS
ZNF76	ZNF26
FDXACB1	EN2
RNA5SP248	ZNF75D
MDH1B	ADRA2C
CYP1A2	PTGER3
TFEB	CDH17
LINC00921	LYSMD1
IGSF11-AS1	SLC5A7
UBE2QL1	HSBP1L1
PAQR9	NAP1L2
SAPCD1-AS1	IER5
MIR325	RNPS1
RPS24	DSCR8
H2AC11	HNRNPA1P33
SEMA4B	SRARP
SHANK2-AS3	FNTA
SMR3A	FAM118A
HEPHL1	DNAJC3-DT
PMEL	IGKV1-9
CALHM6	MIR4509-1
CCDC33	ZNF343
WFIKKN1	WHAMMP4
SLC19A1	MIR3667
TMEM44	MSL3
CUEDC1	GPR84
GVQW3	TLCD2
FGD6	C9orf152
IRX2	OR1L1
FAM90A25P	MIR4803
ZNF329	LPL
NPBWR2	PWP2
SUPT3H	DDX39B
TMOD4	CHP2
BMP8A	CLEC4GP1
SOD2-OT1	CCDC198
SETBP1	ZNF737
NEU2	SMIM34
LINC02809	MIR4518
TRAV8-3	ANKS3
IGFLR1	KRT6B
OR11H12	FBXO2
CCL4	PLAGL2
PER3	RIPPLY1
REXO1L10P	SIN3B
ATAD3A	POLR1A
KCNE4	SRP14
CYBC1	ZNF804A
AIRIM	CFLAR
KLK15	LINC02893
OR2A14	LYAR
TRG-AS1	CHGB
OR2T12	CAPN6
HBA2	MORC3
SYCE3	TMEM109-DT
KRTAP21-1	MST1L
HAP1	TRAV2
CFAP96	LINC02210
YBX2	GPRASP1
RPL19	ALB
MAPK8	SLC4A9
APOLD1	TMEM222
NEGR1	KLHL26
ARF3	TGIF2LY
MPV17L2	ZNF239
STARD7	ADCYAP1
SYT14P1	COL6A4P2
RNPS1	GANC
ZNF584	CERS6-AS1
C4A	PRPF8
MIR3192	Y_RNA
JTB	RPS5
SHANK2-AS1	MIR3972
IGLV2-23	SOCS6
NEFL	NANP
ATOSB	LRP1
SLC8B1	RNA5SP265
IGKV3-7	GRIA3
AACSP1	KCNJ4
CTDNEP1	STRIT1
CDA	TAC4
TCF23	FAM88E
USP22	VEPH1
MIR3188	PRKG2
H3-3A	ZBTB39
SIPA1	FBXL7
ITPKB-IT1	CASC15
RAP1GAP2	HNRNPK
ATP8B2	NSUN2
PHF13	ETFBKMT
CD79A	RPL26L1-AS1
MYBPH	MIR296
ZNRD2	TACR2
SIGLEC10	BCCIP
MIR181C	SMC2
EIF3D	MIR4715
MESP2	POGK
PCDHB19P	TTC34
PRKX-AS1	SCARNA6
ERAL1	G6PC1
PABIR1	KANK1
RNA5SP177	DPP4
CKB	MIR877
SLC5A4	AADACL4
RIIAD1	PRX
ESPNP	SNHG12
POLR2J4	KAT7
IGHJ3P	LRFN5
MIR642B	MAGI2
GPR21	ZSCAN5DP
RASA4	RPL34-DT
PPAN	SLC1A5
NBEAL1	INE2
DLEU2	BMS1
IGKV3-20	ENOSF1
MIR4804	ZNF610
P2RY8	RASA4
GABBR1	ZNF454
PPP2R3B	SART3
KRTAP10-5	CDKN2AIP
MIR1538	HNRNPA1
PRRT3	L3MBTL4
MGAT4B	PICK1
IGHD7-27	NBEAL1
SYCE2	OGFR
ENKD1	VPS33B
IFI27L1	SPATA31D3
SART3	TPM2
CD14	ZNF436
MLN	OSBP2
H4C3	THRB
P2RY14	TMEM79
MIR4635	NGF
IGLV3-25	FNDC11
SERPINA4	SORCS3
PDE4C	ZNF804B
FZD10	HLA-DOA
CABP2	LAMTOR3
HCST	TMEM170B
HNRNPM	RSRP1
RPS5	HCG21
SPATA31C1	ZNRF2
IGKV1-12	EXPH5
RPL11	HNRNPC
STEEP1	TRBV10-2
ZNF300	TOGARAM2
ASL	PLCD4
HNRNPC	ACTG1P17
PLA2G4F	HERC2P1
RNU7-54P	CTAGE11P
EXTL1	TRIM26
IGLV3-10	WNT5A
RGR	NPM1
THEMIS2	SNORD37
GOLGA2P6	C1QL4
S100A8	FAR1
HCLS1	HEATR6
TAGAP	WASHC2C
OR4E2	OR2A25
MAP2K1	MEG8
MIR374A	TTPA
SLC25A44	DEXI
RNY1P8	OR5P3
ADAT3	SMIM27
MKRN2OS	UGCG
IQSEC3	RRP1
CCNO	KLHL20
MRTFA	BIK
RNA5SP55	ZDHHC8
TRBV24-1	EGF
SPRING1	GUK1
KCNJ14	PPARGC1B
ANKRD33B-AS1	MIR1270
VSTM5	AHCYL2
TP53RK	OSTCP1
GBP7	TBC1D22B
GNAS-AS1	SLC26A2
MIR3151	ZNF736
TIGD2	PTGDS
LIN37	ZNF546
C1RL-AS1	PHKA1
MIR1205	MID2
FBLN7	CAPN15
CITED4	IFT70A
LINC02599	ACSL5
RNA5SP407	A2ML1-AS1
TRAV1-2	MESP1
NRROS	TSIX
DEFA1	DNASE1L2
TPRX1	PPIL6
CAND2	GLT6D1
ZFY-AS1	UQCRBP1
POTED	TTI1
LYPD2	NEIL3
KRTAP1-5	AMIGO2
VPS26B	GYG2
EIF5AL1	RNA5SP497
LINC01138	ZNF154
H3C7	METTL8
MIR509-1	OMA1
RPS10	IFT80
MS4A6A	SUSD4
MYRIP	CHD2
	MOCS2-DT
	HSD17B2
	RGS7
	ZNF165
	RAMAC
	LINC00670
	RNA5SP368
	NKAIN2
	RPL27
	L1TD1
	LIFR
