## Supplementary Table S4 for "Meta-analyses of the NEPTUNE dataset related to high and low risk FSGS and cellular APOL1 models identifies Calcium signalling, mTOR signaling and inflammation-associated pathways as operative in APOL1-mediated kidney disease"

### Sheet: A_Reactome_31_up_HR
reactid	react_name	sig_pw	n_pw	n_all	n_sig	p_hyper	q_hyper	genes
R-HSA-9711097	Cellular response to starvation	5	162	11729	16	1.82524e-06	7.03253e-05	LAMTOR3,RPL27,RPS13,RPS5,RPS6
R-HSA-156902	Peptide chain elongation	4	95	11729	16	6.82255e-06	7.03253e-05	RPL27,RPS13,RPS5,RPS6
R-HSA-72764	Eukaryotic Translation Termination	4	99	11729	16	8.04084e-06	7.03253e-05	RPL27,RPS13,RPS5,RPS6
R-HSA-2408557	Selenocysteine synthesis	4	99	11729	16	8.04084e-06	7.03253e-05	RPL27,RPS13,RPS5,RPS6
R-HSA-156842	Eukaryotic Translation Elongation	4	100	11729	16	8.36899e-06	7.03253e-05	RPL27,RPS13,RPS5,RPS6
R-HSA-975956	Nonsense Mediated Decay (NMD) independent of the Exon Junction Complex (EJC)	4	101	11729	16	8.70694e-06	7.03253e-05	RPL27,RPS13,RPS5,RPS6
R-HSA-192823	Viral mRNA Translation	4	103	11729	16	9.413e-06	7.03253e-05	RPL27,RPS13,RPS5,RPS6
R-HSA-72689	Formation of a pool of free 40S subunits	4	107	11729	16	1.0951e-05	7.03253e-05	RPL27,RPS13,RPS5,RPS6
R-HSA-9633012	Response of EIF2AK4 (GCN2) to amino acid deficiency	4	107	11729	16	1.0951e-05	7.03253e-05	RPL27,RPS13,RPS5,RPS6
R-HSA-156827	L13a-mediated translational silencing of Ceruloplasmin expression	4	117	11729	16	1.56033e-05	7.03253e-05	RPL27,RPS13,RPS5,RPS6
R-HSA-72706	GTP hydrolysis and joining of the 60S ribosomal subunit	4	118	11729	16	1.61375e-05	7.03253e-05	RPL27,RPS13,RPS5,RPS6
R-HSA-1799339	SRP-dependent cotranslational protein targeting to membrane	4	120	11729	16	1.72462e-05	7.03253e-05	RPL27,RPS13,RPS5,RPS6
R-HSA-975957	Nonsense Mediated Decay (NMD) enhanced by the Exon Junction Complex (EJC)	4	121	11729	16	1.78212e-05	7.03253e-05	RPL27,RPS13,RPS5,RPS6
R-HSA-927802	Nonsense-Mediated Decay (NMD)	4	121	11729	16	1.78212e-05	7.03253e-05	RPL27,RPS13,RPS5,RPS6
R-HSA-2408522	Selenoamino acid metabolism	4	123	11729	16	1.90133e-05	7.03253e-05	RPL27,RPS13,RPS5,RPS6
R-HSA-72737	Cap-dependent Translation Initiation	4	125	11729	16	2.02632e-05	7.03253e-05	RPL27,RPS13,RPS5,RPS6
R-HSA-72613	Eukaryotic Translation Initiation	4	125	11729	16	2.02632e-05	7.03253e-05	RPL27,RPS13,RPS5,RPS6
R-HSA-165159	MTOR signalling	3	42	11729	16	2.31482e-05	7.18812e-05	CAB39L,LAMTOR3,RPS6
R-HSA-9735869	SARS-CoV-1 modulates host translation machinery	3	42	11729	16	2.31482e-05	7.18812e-05	RPS13,RPS5,RPS6
R-HSA-2262752	Cellular responses to stress	7	788	11729	16	4.02325e-05	0.000116591	H3-3A,LAMTOR3,OMA1,RPL27,RPS13,RPS5,RPS6
R-HSA-168273	Influenza Viral RNA Transcription and Replication	4	150	11729	16	4.14985e-05	0.000116591	RPL27,RPS13,RPS5,RPS6
R-HSA-72695	Formation of the ternary complex, and subsequently, the 43S complex	3	54	11729	16	4.95176e-05	0.000132797	RPS13,RPS5,RPS6
R-HSA-9754678	SARS-CoV-2 modulates host translation machinery	3	56	11729	16	5.52469e-05	0.00014172	RPS13,RPS5,RPS6
R-HSA-9010553	Regulation of expression of SLITs and ROBOs	4	165	11729	16	6.02338e-05	0.000148075	RPL27,RPS13,RPS5,RPS6
R-HSA-168255	Influenza Infection	4	170	11729	16	6.76678e-05	0.000156091	RPL27,RPS13,RPS5,RPS6
R-HSA-72702	Ribosomal scanning and start codon recognition	3	61	11729	16	7.14313e-05	0.000156091	RPS13,RPS5,RPS6
R-HSA-72649	Translation initiation complex formation	3	61	11729	16	7.14313e-05	0.000156091	RPS13,RPS5,RPS6
R-HSA-72662	Activation of the mRNA upon binding of the cap-binding complex and eIFs, and subsequent binding to 43S	3	62	11729	16	7.5001e-05	0.000158038	RPS13,RPS5,RPS6
R-HSA-8953897	Cellular responses to stimuli	7	898	11729	16	9.31821e-05	0.000189577	H3-3A,LAMTOR3,OMA1,RPL27,RPS13,RPS5,RPS6
R-HSA-6791226	Major pathway of rRNA processing in the nucleolus and cytosol	4	190	11729	16	0.00010425	0.000205025	RPL27,RPS13,RPS5,RPS6
R-HSA-8868773	rRNA processing in the nucleus and cytosol	4	200	11729	16	0.000127143	0.000241982	RPL27,RPS13,RPS5,RPS6
R-HSA-376176	Signaling by ROBO receptors	4	211	11729	16	0.000156332	0.000288238	RPL27,RPS13,RPS5,RPS6
R-HSA-72312	rRNA processing	4	238	11729	16	0.000248292	0.000443915	RPL27,RPS13,RPS5,RPS6
R-HSA-9692914	SARS-CoV-1-host interactions	3	114	11729	16	0.000456658	0.000792436	RPS13,RPS5,RPS6
R-HSA-166208	mTORC1-mediated signalling	2	25	11729	16	0.000513922	0.000866326	LAMTOR3,RPS6
R-HSA-72766	Translation	4	316	11729	16	0.000727966	0.00118356	RPL27,RPS13,RPS5,RPS6
R-HSA-380972	Energy dependent regulation of mTOR by LKB1-AMPK	2	30	11729	16	0.00074223	0.00118356	CAB39L,LAMTOR3
R-HSA-71291	Metabolism of amino acids and derivatives	4	357	11729	16	0.00114877	0.00178362	RPL27,RPS13,RPS5,RPS6
R-HSA-9678108	SARS-CoV-1 Infection	3	159	11729	16	0.00120244	0.00181907	RPS13,RPS5,RPS6
R-HSA-9705683	SARS-CoV-2-host interactions	3	220	11729	16	0.00304334	0.00448893	RPS13,RPS5,RPS6
R-HSA-392499	Metabolism of proteins	8	2084	11729	16	0.00325188	0.00467954	ETFBKMT,H3-3A,OMA1,RPL27,RPS13,RPS5,RPS6,YOD1
R-HSA-422475	Axon guidance	4	542	11729	16	0.00526297	0.00739322	RPL27,RPS13,RPS5,RPS6
R-HSA-9675108	Nervous system development	4	568	11729	16	0.00621476	0.00852723	RPL27,RPS13,RPS5,RPS6
R-HSA-9694516	SARS-CoV-2 Infection	3	319	11729	16	0.00857915	0.0112558	RPS13,RPS5,RPS6
R-HSA-1266738	Developmental Biology	6	1423	11729	16	0.00858493	0.0112558	H3-3A,MESP1,RPL27,RPS13,RPS5,RPS6
R-HSA-8953854	Metabolism of RNA	4	778	11729	16	0.0183996	0.0235995	RPL27,RPS13,RPS5,RPS6
R-HSA-5663205	Infectious disease	5	1318	11729	16	0.0269206	0.03317	RPL27,RPS13,RPS5,RPS6,WNT5A
R-HSA-201681	TCF dependent signaling in response to WNT	2	190	11729	16	0.0269858	0.03317	H3-3A,WNT5A
R-HSA-9679506	SARS-CoV Infections	3	504	11729	16	0.0290943	0.0350319	RPS13,RPS5,RPS6
R-HSA-9824446	Viral Infection Pathways	4	1036	11729	16	0.0466355	0.0550299	RPL27,RPS13,RPS5,RPS6
R-HSA-1643685	Disease	6	2142	11729	16	0.0559564	0.0647338	H3-3A,RPL27,RPS13,RPS5,RPS6,WNT5A
R-HSA-195721	Signaling by WNT	2	288	11729	16	0.0574949	0.0652346	H3-3A,WNT5A
R-HSA-162582	Signal Transduction	6	2616	11729	16	0.125057	0.139214	CAB39L,H3-3A,LAMTOR3,RPS6,SORCS3,WNT5A
R-HSA-1430728	Metabolism	5	2182	11729	16	0.161626	0.176591	ACSL5,RPL27,RPS13,RPS5,RPS6
R-HSA-212436	Generic Transcription Pathway	3	1231	11729	16	0.232099	0.248979	H3-3A,LAMTOR3,ZNF546
R-HSA-73857	RNA Polymerase II Transcription	3	1361	11729	16	0.2817	0.296791	H3-3A,LAMTOR3,ZNF546
R-HSA-597592	Post-translational protein modification	3	1468	11729	16	0.323637	0.334992	ETFBKMT,RPS6,YOD1
R-HSA-74160	Gene expression (Transcription)	3	1620	11729	16	0.383843	0.390461	H3-3A,LAMTOR3,ZNF546
R-HSA-168256	Immune System	2	2163	11729	16	0.823203	0.823203	HLA-DOA,LAMTOR3

### Sheet: B_Reactome_25_down_HR
reactid	react_name	sig_pw	n_pw	n_all	n_sig	p_hyper	q_hyper	genes
R-HSA-1296065	Inwardly rectifying K+ channels	2	36	11729	14	0.00081443	0.0133606	GABBR1,KCNJ14
R-HSA-9824585	Regulation of MITF-M-dependent genes involved in pigmentation	2	43	11729	14	0.00116179	0.0133606	DPF1,MYRIP
R-HSA-1296071	Potassium Channels	2	104	11729	14	0.00661045	0.0423715	GABBR1,KCNJ14
R-HSA-9856651	MITF-M-dependent gene expression	2	110	11729	14	0.00736896	0.0423715	DPF1,MYRIP
R-HSA-9730414	MITF-M-regulated melanocyte development	2	161	11729	14	0.015292	0.0703433	DPF1,MYRIP
R-HSA-4839726	Chromatin organization	2	254	11729	14	0.0358137	0.137286	DPF1,H2AC11
R-HSA-418594	G alpha (i) signalling events	2	317	11729	14	0.053494	0.175766	CXCL5,GABBR1
R-HSA-983169	Class I MHC mediated antigen processing & presentation	2	379	11729	14	0.0733641	0.193917	CD14,FBXL14
R-HSA-1280218	Adaptive Immune System	3	863	11729	14	0.0785553	0.193917	CD14,FBXL14,RAP1GAP2
R-HSA-112316	Neuronal System	2	412	11729	14	0.084804	0.193917	GABBR1,KCNJ14
R-HSA-168256	Immune System	5	2163	11729	14	0.0985385	0.193917	CD14,CDA,FBXL14,IL23A,RAP1GAP2
R-HSA-500792	GPCR ligand binding	2	468	11729	14	0.105402	0.193917	CXCL5,GABBR1
R-HSA-6798695	Neutrophil degranulation	2	479	11729	14	0.109605	0.193917	CD14,CDA
R-HSA-388396	GPCR downstream signalling	2	634	11729	14	0.173135	0.284436	CXCL5,GABBR1
R-HSA-372790	Signaling by GPCR	2	707	11729	14	0.205087	0.314467	CXCL5,GABBR1
R-HSA-9824446	Viral Infection Pathways	2	1036	11729	14	0.354395	0.509443	CD14,H2AC11
R-HSA-168249	Innate Immune System	2	1150	11729	14	0.405364	0.548433	CD14,CDA
R-HSA-392499	Metabolism of proteins	3	2084	11729	14	0.465163	0.578138	FBXL14,H2AC11,MYRIP
R-HSA-5663205	Infectious disease	2	1318	11729	14	0.477592	0.578138	CD14,H2AC11
R-HSA-1266738	Developmental Biology	2	1423	11729	14	0.520462	0.589484	DPF1,MYRIP
R-HSA-597592	Post-translational protein modification	2	1468	11729	14	0.538224	0.589484	FBXL14,H2AC11
R-HSA-162582	Signal Transduction	3	2616	11729	14	0.634425	0.663263	CXCL5,DEF6,GABBR1
R-HSA-1643685	Disease	2	2142	11729	14	0.754904	0.754904	CD14,H2AC11
