## Supplementary Table S5 for "Meta-analyses of the NEPTUNE dataset related to high and low risk FSGS and cellular APOL1 models identifies Calcium signalling, mTOR signaling and inflammation-associated pathways as operative in APOL1-mediated kidney disease"

### Sheet: SIGCOMLINCS_updown_G1_IFN_vs_ct
Name	Perturbagen	Perturbation Type	Dose	Tissue	Cell Line	Disease	Timepoint	Data Level	Creation Time	z-score (up)	z-score (down)	log p-val (Fisher)	log p-val (avg)	p-value (up)	z-score (sum)	p-value (down)	FDR (up)	FDR (down)	p-value Bonferroni (up)	p-value Bonferroni (down)
PBIOA020_HA1E_24H_D01_BRD-K44573794_10uM	BRD-K44573794	Chemical	10 uM	kidney	HA1E		24 h	5	2021-05-19	-9.4917	-6.4165	744.44	23.3819	0	-15.9082	1.40094e-10	1.22e-321	1.53663e-07	3.424937e-318	9.71151e-05
PBIOA020_HA1E_24H_P23_BRD-K26169592_0.125uM	BRD-K26169592	Chemical	0.125 uM	kidney	HA1E		24 h	5	2021-05-19	-9.87327	-5.49266	744.44	17.7353	0	-15.3659	3.9689e-08	1.22e-321	9.96848e-06	3.424937e-318	0.027513
PBIOA020_HA1E_24H_C02_BRD-K67548518_3.33uM	BRD-K67548518	Chemical	3.33 uM	kidney	HA1E		24 h	5	2021-05-19	-9.56728	-5.5626	744.44	18.1337	0	-15.1299	2.66468e-08	1.22e-321	7.45439e-06	3.424937e-318	0.018472
REP.A025_HA1E_24H_H03_AZD-2014_1.11uM	AZD-2014	Chemical	1.11 uM	kidney	HA1E		24 h	5	2021-05-23	-10.5842	-4.48474	744.44	12.5198	0	-15.069	7.30684e-06	1.22e-321	0.000404182	3.424937e-318	1
REP.B026_HA1E_24H_L03_chloroquine_0.25uM	chloroquine	Chemical	0.25 uM	kidney	HA1E		24 h	5	2021-05-23	-8.50277	-6.29955	744.44	22.621	0	-14.8023	2.9982e-10	1.22e-321	2.78802e-07	3.424937e-318	0.000207839
PBIOA021_HA1E_24H_N03_BMS-536924_1.25uM	BMS-536924	Chemical	1.25 uM	kidney	HA1E		24 h	5	2021-05-20	-9.78538	-4.5975	744.44	13.0546	0	-14.3829	4.2804e-06	1.22e-321	0.000278509	3.424937e-318	1
PBIOA014_HA1E_24H_G24_BRD-K24379297_0.04uM	BRD-K24379297	Chemical	0.04 uM	kidney	HA1E		24 h	5	2021-05-20	-10.7985	-3.46646	744.44	8.24059	0	-14.2649	0.000527455	1.22e-321	0.00802369	3.424937e-318	1
REP.A025_HA1E_24H_H02_AZD-2014_3.33uM	AZD-2014	Chemical	3.33 uM	kidney	HA1E		24 h	5	2021-05-23	-10.2164	-3.92282	744.44	10.0364	0	-14.1393	8.75562e-05	1.22e-321	0.00230526	3.424937e-318	1
REP.A006_HA1E_24H_C20_bortezomib_20uM	bortezomib	Chemical	20 uM	kidney	HA1E		24 h	5	2021-05-21	-8.93444	-5.18311	744.44	16.0291	0	-14.1176	2.18622e-07	1.22e-321	3.40336e-05	3.424937e-318	0.151552
PBIOA015_HA1E_24H_E14_SB-202190_3.33uM	SB-202190	Chemical	3.33 uM	kidney	HA1E		24 h	5	2021-05-20	-9.21749	-4.3263	744.44	11.789	0	-13.5438	1.51748e-05	1.22e-321	0.000673843	3.424937e-318	1
REP.A013_HA1E_24H_D22_clonazepam_0.37uM	clonazepam	Chemical	0.37 uM	kidney	HA1E		24 h	5	2021-05-21	-8.42586	-5.03046	744.44	15.2218	0	-13.4563	4.90098e-07	1.22e-321	6.06468e-05	3.424937e-318	0.339743
REP.A009_HA1E_24H_H01_levothyroxine_10uM	levothyroxine	Chemical	10 uM	kidney	HA1E		24 h	5	2021-05-21	-9.23311	-3.96414	744.44	10.2087	0	-13.1972	7.36943e-05	1.22e-321	0.00204369	3.424937e-318	1
PBIOA020_HA1E_24H_E16_BRD-K42413274_0.37uM	BRD-K42413274	Chemical	0.37 uM	kidney	HA1E		24 h	5	2021-05-19	-9.85084	-3.33681	744.44	7.7663	0	-13.1876	0.000847556	1.22e-321	0.0111097	3.424937e-318	1
CPC001_HA1E_24H_D24_OBAA_10uM	OBAA	Chemical	10 uM	kidney	HA1E		24 h	5	2021-05-08	-12.1105	-0.968502	744.44	1.79338	0	-13.079	0.332794	1.22e-321	0.54884	3.424937e-318	1
REP.B006_HA1E_24H_D17_SGX-523_0.03uM	SGX-523	Chemical	0.03 uM	kidney	HA1E		24 h	5	2021-05-21	-8.23885	-4.81819	49.4872	14.1367	2.22045e-16	-13.057	1.45059e-06	4.72742e-14	0.000130797	1.53925e-10	1
PBIOA014_HA1E_24H_E24_BRD-K53581215_0.04uM	BRD-K53581215	Chemical	0.04 uM	kidney	HA1E		24 h	5	2021-05-20	-8.81144	-4.21339	744.44	11.2829	0	-13.0248	2.51722e-05	1.22e-321	0.000964821	3.424937e-318	1
REP.B020_HA1E_24H_H21_ACY-1215_0.25uM	ACY-1215	Chemical	0.25 uM	kidney	HA1E		24 h	5	2021-05-22	-6.26578	-6.75668	46.6885	22.3664	3.72551e-10	-13.0225	1.41991e-11	1.26802e-08	2.92947e-08	0.000258258	9.84302e-06
REP.B006_HA1E_24H_M14_butaclamol_0.74uM	butaclamol	Chemical	0.74 uM	kidney	HA1E		24 h	5	2021-05-21	-9.80865	-3.20572	744.44	7.30274	0	-13.0144	0.00134738	1.22e-321	0.0152302	3.424937e-318	1
REP.A019_HA1E_24H_H20_penciclovir_3.33uM	penciclovir	Chemical	3.33 uM	kidney	HA1E		24 h	5	2021-05-22	-9.7312	-3.24074	744.44	7.42502	0	-12.9719	0.0011923	1.22e-321	0.0140155	3.424937e-318	1
REP.A012_HA1E_24H_G02_adenosine_3.33uM	adenosine	Chemical	3.33 uM	kidney	HA1E		24 h	5	2021-05-21	-9.38521	-3.50692	744.44	8.39185	0	-12.8921	0.000453415	1.22e-321	0.00722794	3.424937e-318	1
REP.A025_HA1E_24H_H04_AZD-2014_0.37uM	AZD-2014	Chemical	0.37 uM	kidney	HA1E		24 h	5	2021-05-23	-9.39995	-3.37117	744.44	7.89045	0	-12.7711	0.000748605	1.22e-321	0.0101988	3.424937e-318	1
